# Relatedness and genetic structure of big brown bat (*Eptesicus fuscus*) maternity colonies in an urban-wildland interface provides insight into rabies transmission dynamics

**DOI:** 10.1101/2020.06.01.128496

**Authors:** Faith M. Walker, Colin J. Sobek, Camille E. Platts-McPharlin, Carol L. Chambers

## Abstract

Big brown bats (*Eptesicus fuscus*) are the bat species most frequently found to be rabid in North America and are a key source of sylvatic rabies in wildlife. Females can form summer maternity colonies in urban areas, often using access holes in the exterior of buildings to roost in relatively large numbers. In Flagstaff, Arizona, these roosts are commonly found in houses adjacent to golf courses, where habitat quality (food, water, shelter) is high for bats and for mesocarnivores such as striped skunks (*Mephitis mephitis*) and gray foxes (*Urocyon cinereoargenteus*). Periodic rabies outbreaks in Flagstaff involving all three of these mammals are primarily caused by an *E. fuscus* variant of the disease. However, little is known about *E. fuscus* social behavior during the summer months and how it may drive space use and hence disease exposure to conspecifics and mesocarnivores. To address this knowledge gap, we collected 88 unique genetic samples via buccal swabs from *E. fuscus* captured at four maternity roosts surrounding a golf course during summer of 2013. We used 7 microsatellite loci to estimate genetic relatedness among individuals and genetic structure within and among colonies in order to infer whether females selected roosts based on kinship, and used genetics and radio telemetry to determine the frequency of roost switching. We found roost switching through genetics (two mother and adult daughter pairs at the same and different roosts) and telemetry, and no evidence of elevated genetic relatedness within colonies or genetic structure between colonies. These results have important implications for disease transmission dynamics in that social cohesion based on relatedness does not act to constrain the virus to a particular roost area. Instead, geographic mobility may increase disease exposure to neighboring areas. We discuss mitigating actions for bat conservation and public health.
