## Supplementary Table 1 for "Relatedness and genetic structure of big brown bat (*Eptesicus fuscus*) maternity colonies in an urban-wildland interface provides insight into rabies transmission dynamics"

### Sheet: Sheet1
Supplementary Table 1. Multilocus microsatellite genotypes of 88 E. fuscus from house roosts in Flagstaff, Arizona. Recaptures of the same individuals are highlighted in the same color.
Sample Name	Site	COTOF09		MMG9		EUMA55		EUMA29		EUMA18		EUMA39		EUMA43
22	Pond	181	203	148	156	182	186	195	215	186	190	250	288	223	243
23	Pond	181	197	110	152	186	186	187	213	174	190	264	276	243	243
24	Pond	179	197	110	122	190	190	203	211	186	190	252	252	243	257
25	Pond	183	203	110	146	186	190	197	199	186	194	264	272	221	249
26	Pond	185	203	110	142	186	190	195	215	190	194	272	272	237	249
27	Pond	179	203	0	0	182	182	199	207	190	190	264	272	251	251
28	Pond	203	203	138	152	182	186	199	203	186	186	248	260	227	243
38	Pond	189	195	142	150	186	198	213	215	186	194	272	272	243	243
39	Pond	187	197	110	150	182	182	197	217	174	186	276	276	227	231
41	Pond	191	195	122	152	178	190	191	217	190	194	256	272	211	239
42	Pond	193	193	122	134	182	202	199	203	194	198	256	268	239	243
43	Pond	189	191	144	146	190	190	195	199	186	190	268	268	223	223
29	Roost 1	191	203	158	162	182	190	199	207	186	190	272	272	227	227
30	Roost 1	183	197	110	152	0	0	211	215	174	190	264	276	243	243
31	Roost 1	187	199	144	144	190	202	203	213	186	194	260	264	223	227
32	Roost 1	199	207	142	170	0	0	205	209	186	190	272	272	227	227
33	Roost 1	185	213	126	142	0	0	207	211	178	190	264	264	231	231
34	Roost 1	199	199	126	134	0	0	209	209	190	194	264	272	219	223
35	Roost 1	189	205	148	152	0	0	213	215	190	198	228	268	223	239
36	Roost 1	189	205	142	154	186	190	195	213	178	190	248	268	219	233
37	Roost 1	183	197	142	154	182	194	211	215	174	186	264	264	219	219
45	Roost 2	199	207	142	170	0	0	203	207	186	190	272	272	227	227
46	Roost 2	191	191	146	146	190	190	195	199	186	190	264	268	223	223
47	Roost 2	187	199	142	156	182	194	199	215	186	190	260	272	223	263
48	Roost 2	189	199	138	148	178	186	207	213	178	190	228	276	219	223
49	Roost 2	193	201	164	166	178	190	207	211	178	186	264	272	223	227
50	Roost 2	185	191	146	150	182	190	189	195	186	190	260	260	253	253
51	Roost 2	191	195	110	152	182	182	195	207	170	182	272	280	235	247
52	Roost 2	185	187	134	144	182	190	203	213	186	194	264	264	227	227
53	Roost 2	179	191	146	158	182	186	199	201	190	190	260	272	251	251
54	Roost 2	199	211	134	142	178	182	199	211	178	190	264	268	231	231
55	Roost 2	181	191	146	152	186	202	211	215	186	190	264	272	227	227
56	Roost 2	183	197	142	154	186	190	195	213	178	190	248	268	219	233
57	Roost 2	195	203	144	154	178	182	189	195	182	190	260	272	223	223
58	Roost 2	193	197	122	134	182	202	199	199	194	198	256	268	239	243
59	Roost 2	191	213	150	162	186	190	189	211	186	186	268	268	253	253
60	Roost 2	191	209	134	144	178	182	207	213	178	194	260	292	223	227
61	Roost 2	179	181	110	138	178	182	209	211	190	190	268	276	219	227
62	Roost 2	191	197	142	150	178	194	211	215	186	186	260	272	227	227
63	Roost 2	179	197	110	122	0	0	203	211	186	190	252	252	243	257
64	Roost 2	191	193	140	144	174	186	203	207	174	186	264	264	223	223
65	Roost 2	193	197	134	156	182	186	0	0	186	194	256	276	227	239
66	Roost 2	193	199	156	166	186	194	211	219	190	190	272	272	223	227
67	Roost 2	183	195	110	142	182	186	207	209	186	190	256	280	231	247
68	Roost 2	179	197	134	144	186	194	207	211	186	198	264	264	215	227
69	Roost 2	189	205	146	164	182	194	211	215	186	186	264	264	219	219
70	Roost 2	191	205	134	146	186	194	215	215	186	190	264	268	223	235
71	Roost 2	199	199	0	0	190	202	207	209	190	194	264	272	219	223
72	Roost 2	183	199	126	126	190	202	207	211	190	194	264	272	219	223
73	Roost 2	183	185	164	166	182	190	195	203	178	190	246	272	227	231
74	Roost 2	183	193	110	166	186	190	211	215	186	190	268	272	211	223
75	Roost 3	187	197	144	166	174	174	199	201	186	198	264	276	227	243
76	Roost 3	195	201	162	162	182	186	195	207	186	190	256	280	223	223
77	Roost 3	199	201	110	164	182	214	203	207	190	190	256	268	215	243
78	Roost 3	183	183	139	156	182	190	183	207	186	194	256	256	215	227
79	Roost 3	183	199	144	158	182	182	195	199	182	190	256	272	227	251
80	Roost 3	187	191	134	158	182	186	207	211	186	190	252	260	219	231
81	Roost 3	197	211	134	134	174	186	195	203	190	190	272	272	219	219
82	Roost 3	191	205	142	162	186	190	199	201	178	190	260	284	227	239
83	Roost 3	187	199	150	156	186	190	195	207	178	194	256	268	231	233
84	Roost 3	187	201	148	164	182	190	0	0	174	198	252	276	229	245
85	Roost 3	185	197	150	164	182	214	195	203	186	190	276	276	223	227
86	Roost 3	193	193	150	158	182	182	203	207	178	190	256	256	207	223
87	Roost 3	185	189	134	142	182	182	195	199	186	190	252	272	211	227
88	Roost 3	187	187	138	150	178	186	207	211	190	194	268	272	231	231
89	Roost 3	185	191	134	158	182	186	207	215	178	190	252	256	231	239
90	Roost 3	205	209	134	146	190	198	207	211	186	194	256	264	223	227
91	Roost 3	187	199	134	134	0	0	203	207	190	194	268	268	237	237
92	Roost 3	187	187	134	160	178	178	203	203	190	194	268	276	243	243
159	Roost 4	199	199	110	110	178	190	197	199	182	194	264	272	239	243
160	Roost 4	187	187	148	176	182	182	195	199	182	198	256	260	227	227
161	Roost 4	193	193	0	0	182	202	199	203	194	198	264	272	247	247
164	Roost 4	197	197	134	146	182	186	199	209	186	190	264	272	223	247
165	Roost 4	189	193	150	176	178	182	207	213	186	190	252	252	223	227
166	Roost 4	187	197	146	164	178	182	203	207	186	190	256	284	233	239
167	Roost 4	187	195	150	162	182	182	187	195	190	198	246	276	233	233
169	Roost 4	187	201	122	146	182	206	195	207	182	190	256	280	239	251
170	Roost 4	197	201	110	152	182	194	189	203	190	194	256	268	215	243
173	Roost 4	209	211	122	158	182	186	0	0	182	198	268	280	227	239
177	Roost 4	187	205	164	186	0	0	195	195	190	190	264	268	227	277
178	Roost 4	199	199	110	170	182	190	195	203	190	194	272	272	239	239
181	Roost 4	181	215	150	162	178	186	195	211	194	202	268	268	227	241
183	Roost 4	191	209	152	158	182	190	215	215	186	186	246	248	223	227
184	Roost 4	199	211	158	166	186	186	191	195	182	190	264	268	243	247
186	Roost 4	185	211	134	134	174	186	195	199	178	190	264	272	225	249
187	Roost 4	191	205	154	158	0	0	195	207	190	194	240	288	223	243
190	Roost 4	193	207	146	176	182	186	195	211	190	194	264	272	219	227
191	Roost 4	179	191	144	144	178	190	207	209	182	186	260	272	223	227
194	Roost 4	187	193	148	176	182	182	195	199	190	198	252	260	227	243
200	Roost 4	195	203	134	156	182	182	199	203	190	190	268	268	219	227
204	Roost 4	207	207	134	146	190	198	211	211	186	194	256	264	223	227
206	Roost 4	191	201	134	146	178	190	211	213	182	186	256	272	211	223
